# Detection of extended-spectrum beta-lactamase (ESBL) genes and plasmid replicons in Enterobacteriaceae using PlasmidSPAdes assembly of short-read sequence data

**DOI:** 10.1101/863316

**Authors:** Joep J.J.M. Stohr, Marjolein F.Q. Kluytmans-van den Bergh, Ronald Wedema, Alexander W. Friedrich, Jan A.J.W. Kluytmans, John W.A. Rossen

**Affiliations:** Department of Infection Control, Amphia Hospital, Breda, the Netherlands; Laboratory for Medical Microbiology and Immunology, Elisabeth-TweeSteden Hospital, Tilburg, the Netherlands; Amphia Academy Infectious Disease Foundation, Amphia Hospital, Breda, the Netherlands; Julius Center for Health Sciences and Primary Care, University Medical Center Utrecht, Utrecht, the Netherlands; Department of Life Science and Technology, Hanze University of Applied Sciences, Groningen, the Netherlands; Department of Medical Microbiology and Infection Prevention, University of Groningen, University Medical Center Groningen, Groningen, the Netherlands

## Abstract

**INTRODUCTION:** Knowledge of the epidemiology of plasmids is essential for understanding the evolution and spread of antimicrobial resistance. PlasmidSPAdes attempts to reconstruct plasmids using short-read sequence data. Accurate detection of extended-spectrum beta-lactamase (ESBL) genes and plasmid replicon genes is a prerequisite for the use of plasmid assembly tools to investigate the role of plasmids in the spread and evolution of ESBL production in Enterobacteriaceae. This study evaluated the performance of PlasmidSPAdes plasmid assembly for Enterobacteriaceae in terms of detection of ESBL-encoding genes, plasmid replicons and chromosomal genes, and assessed the effect of k-mer size.

**METHODS:** Short-read sequence data of 59 ESBL-producing Enterobacteriaceae were assembled with PlasmidSPAdes using different k-mer sizes (21, 33, 55, 77, 99 and 127). For every k-mer size, the presence of ESBL genes, plasmid replicons and a selection of chromosomal genes in the plasmid assembly was determined.

**RESULTS:** Out of 241 plasmid replicons and 66 ESBL genes detected by whole-genome assemblies, 213 plasmid replicons (88%; 95% Confidence Interval (CI): 83.9-91.9) and 43 ESBL genes (65%; 95%CI: 53.1-75.6) were detected in the plasmid assemblies obtained by PlasmidSPAdes. For most ESBL genes (83.3%) and plasmid replicons (72.0%), detection results did not differ between the k-mer sizes used in the plasmid assembly. No optimal k-mer size could be defined for the number of ESBL genes and plasmid replicons detected. For most isolates, the number of chromosomal genes detected in the plasmid assemblies decreased with increasing k-mer size.

**CONCLUSION:** Based on our findings, PlasmidSPAdes is not a suitable plasmid assembly tool for short-read sequence data of ESBL-encoding plasmids of Enterobacteriaceae.
