## Supplementary tables 1,2,3,4,5. for "Detection of extended-spectrum beta-lactamase (ESBL) genes and plasmid replicons in Enterobacteriaceae using PlasmidSPAdes assembly of short-read sequence data"

### Sheet: Supplementary table 1
Supplementary table 1. Plasmid assembly characteristics before and after chromosomal removal per k-mer size.
Parameter	K-mer size
	21	33	55	77	99	127
Before chromosome removal
K-Cov50
Mean	53	48	39	30	37	29
Median	46	39	31	21	35	26
Minimum	25	22	14	7	14	10
Maximim	158	151	139	125	109	92
After chromosome removal
Number of contigs
Mean	1943	430	88	60	46	36
Median	1002	214	84	53	40	29
Minimum	233	51	3	2	2	2
Maximim	7849	2280	334	288	30	189
Maximal contig size (bp)
Mean	36134	57938	78834	84521	102567	113221
Median	32642	47163	55286	61408	75994	81343
Minimum	5647	10673	6292	6314	15785	22292
Maximim	106051	148110	282753	448937	546710	94465
N50 (bp)
Mean	10691	23719	36421	49040	65245	68485
Median	5870	18266	30357	34850	36194	45520
Minimum	1412	2163	2210	3987	9496	11094
Maximim	48502	94080	249949	448937	546710	347434
Size of plasmid assembly (bp)
Mean	709037	466575	345697	321959	328765	344289
Median	543683	349553	268897	250366	259551	260583
Minimum	93310	49893	20027	8886	35631	35687
Maximim	2475594	1743320	1382913	1493276	1048495	1517893
K-Cov50: median k-mer coverage of all long edges (>10kb) in the assembly graph as defined by Antipov et al. (8); N50: largest scaffold length N, such that 50% of the assembled genome size is contained in scaffolds with a length of at least N; bp: base pair.

### Sheet: Supplementary table 2
Supplementary table 2. Number of additional plasmid replicons and ESBL genes detected in the various plasmid assemblies per k-mer size and assembly setting.
Additional plasmid replicon or ESBL gene	K-mer size
	21	33	55	77	99	127
ColMG(828)	+	-	-	-	-	-
ColMG(828)	+	+	-	-	+	+
IncFIA(HI1)	+	+	+	+	+	+
ColRNAI	-	+	-	+	-	-
IncFII	+	+	+	+	+	+
IncFII	+	+	+	+	n.a.*	n.a.*
IncFII	+	+	+	+	n.a.*	n.a.*
ColRNAI	+	+	-	-	n.a.*	n.a.*
blaSHV-2	-	-	-	+	n.a.*	n.a.*
+: detected; -:not detected; *n.a.: not available

### Sheet: Supplementary table 3
Supplementary table 3. Plasmid replicon and ESBL gene retrieval in plasmidSPAdes per species and per k-mer size
	WGA		PlasmidSPAdes detection
	No of genes		No of genes	%	95% CI LL	95% CI UL
Plasmid replicons
All	241		213	88.3817	82	91
Citrobacter spp.	21		14	66.6667	45	83
Enterobacter cloacae	34		27	79.4118	63	90
Escherichia coli	109		100	91.7431	85	96
Klebsiella oxytoca	46		44	95.6522	85	100
Klebsiella pneumoniae	31		28	90.3226	74	97
K-mer 21	241		189	78.4232	73	83
K-mer 33	241		183	75.9336	70	81
K-mer 55	241		173	71.7842	66	77
K-mer 77	241		179	74.2739	68	79
K-mer 99	135		100	74.0741	66	81
K-mer 127	135		110	81.4815	74	87
ESBL genes
All	66		43	65.1515	53	76
Citrobacter spp.	9		5	55.5556	27	81
Enterobacter cloacae	12		2	16.6667	4	46
Escherichia coli	22		18	81.8182	61	93
Klebsiella oxytoca	12		8	66.6667	39	86
Klebsiella pneumoniae	11		10	90.9091	60	100
K-mer 21	66		35	53.0303	41	65
K-mer 33	66		38	57.5758	46	69
K-mer 55	66		40	60.6061	49	72
K-mer 77	66		40	60.6061	49	72
K-mer 99	39		23	58.9744	43	73
K-mer 127	39		23	58.9744	43	73
95%CI: 95% confidence interval; LL: lower limit; UL: upper limit

### Sheet: Supplementary table 4
Supplementary table 4. ESBL gene detection by PlasmidSPAdes in isolates per plasmid replicon family
	No isolates	No ESBL in WGA			No of ESBL in plasmid assembly
	n		n		n	%
Col	39		44		31	70.4545
IncA/C2	2		3		1	33.3333
IncB/O/K/Z	4		5		5	100
IncFIA	12		13		9	69.2308
IncFIB	40		42		32	76.1905
IncFII	32		35		27	77.1429
IncHI2	17		22		5	22.7273
IncI1	10		11		11	100
IncI2	1		1		1	100
IncL/M	1		2		2	100
IncN	2		2		2	100
IncN3	2		2		2	100
IncP1	1		2		2	100
IncQ1	2		2		2	100
IncQ2	1		2		0	0
IncR	5		5		3	60
IncX1	8		8		5	62.5
IncX3	4		4		3	75
IncX4	3		3		2	66.6667
IncY	4		4		3	75

### Sheet: Supplementary table 5
Supplementary table 5. The effect of deviating coverage on the presence of WGA detected ESBL genes and plasmid replicons in the plasmid assembly per k-mer size
Coverage deviating from median	k-mer size	Deviating coverage*	PlasmidSPAdes detection after chromosomal removal
			ESBL genes		Plasmid replicons
			Detected	Not detected	Detected	Not detected
			n (%)	n (%)	n (%)	n (%)
Yes	21	yes	28 (53)	2 (4)	155 (84)	6 (3)
No		no	0 (0)	23 (43)	0 (0)	24 (13)
Yes	33	yes	33 (57)	1 (2)	154 (82)	9 (5)
No		no	0 (0)	24 (41)	1 (1)	24 (13)
Yes	55	yes	37 (61)	1 (2)	145 (75)	21 (11)
No		no	1 (2)	22 (36)	3 (2)	24 (12)
Yes	77	yes	37 (58)	3 (5)	150 (75)	22 (11)
No		no	2 (3)	22 (34)	5 (3)	23 (12)
Yes	99	yes	22 (58)	1 (3)	83 (74)	15 (13)
No		no	1 (3)	14 (37)	4 (4)	10 (9)
Yes	127	yes	22 (58)	1 (3)	93 (84)	6 (5)
No		no	1 (3)	14 (37)	4 (4)	8 (7)
* Deviating coverage = k-mer coverage of contig/median coverage of all long edges (>10kb) > 1.3 or k-mer coverage of contig/ median coverage of all long edges (>10kb) < 0.7
